# High molecular weight DNA isolation method from diverse plant species for use with Oxford Nanopore sequencing

**DOI:** 10.1101/783159

**Authors:** Brieanne Vaillancourt, C. Robin Buell

## Abstract

The ability to generate long reads on the Oxford Nanopore Technologies sequencing platform is dependent on the isolation of high molecular weight DNA free of impurities. For some taxa, this is relatively straightforward; however, for plants, the presence of cell walls and a diverse set of specialized metabolites such as lignin, phenolics, alkaloids, terpenes, and flavonoids present significant challenges in the generation of DNA suitable for production of long reads. Success in generating long read lengths and genome assemblies of plants has been reported using diverse DNA isolation methods, some of which were tailored to the target species and/or required extensive labor. To avoid the need to optimize DNA isolation for each species, we developed a taxa-independent DNA isolation method that is relatively simple and efficient. This method expands on the Oxford Nanopore Technologies high molecular weight genomic DNA protocol from plant leaves and utilizes a conventional cetyl trimethylammonium bromide extraction followed by removal of impurities and short DNA fragments using commercially available kits that yielded robust N50 read lengths and yield on Oxford Nanopore Technologies flow cells.
