## Supplemental Table S1 and Table S2 for "High molecular weight DNA isolation method from diverse plant species for use with Oxford Nanopore sequencing"

### Sheet: Table S1
Supplemental Table 1: Oxford Nanopore Technologies sequencing statistics and library preparation methods. Basecalling performed using Guppy v3.1.5 in fast mode. Gb = gigabases
			Sequencing							Library
Species	DNA Isolation Method	DNA Preparation Method	Library Kit	FlowCell Version	Sequencing Start Date	Sequencing Run Time (hours)	Total Gb Passed (Calibration Reads Removed)	Read Length N50 (Passed, Calibration Reads Removed)	MinKNOW Version	Total DNA Input into Library Preparation (ug)	DNA CS Added to Library	DNA Repair and End-prep Time (minutes, for each step)	DNA Repair and End-prep Bead Incubation HulaMixer Setting	DNA Repair and End-prep Bead Incubation Time (minutes)	DNA Repair and End-prep Bead Elution Time (minutes), Temperature in Parentheses	Concentration After DNA Repair and End-prep (ng/µl)	Ligation Time (minutes)	Ligation Bead Incubation HulaMixer Setting	Ligation Bead Incubation Time (minutes)	Ligation Bead Elution Time (minutes), Temperature in Parentheses	Library Concentration (ng/µl)
Arabidopsis thaliana	CTAB-Genomic-tip	Amicon + SRE	SQK-LSK109	FLO-MIN106 Rev D	2019-03-20	96	10.2657	32255	3.1.20	3	NO	60	orbital rotation = 7, orbital rotation time = OFF, reciprocal motion turning angle = 90º, reciprocal motion time = 15, vibrating motion turning angle = 1º, vibrating motion = OFF	10	7 (room temperature)	57.6	120	orbital rotation = 7, orbital rotation time = OFF, reciprocal motion turning angle = 90º, reciprocal motion time = 15, vibrating motion turning angle = 1º, vibrating motion = OFF	15	15 (room temperature)	124
Ipomoea batatas	CTAB-Genomic-tip	Amicon + SRE	SQK-LSK109	FLO-MIN106 Rev D	2019-06-12	43	8.08014	29538	3.3.2	3	NO	60	manual tube rotation	15	3 (room temperature), 5 (37 ºC)	57.2	120	orbital rotation = 7, orbital rotation time = OFF, reciprocal motion turning angle = 90º, reciprocal motion time = 15, vibrating motion turning angle = 1º, vibrating motion = OFF	15	20 (37 ºC)	161
Nepeta cataria	CTAB-Genomic-tip	Amicon + SRE	SQK-LSK109	FLO-MIN106 Rev D	2019-03-13	96	10.26	29117	3.1.19	3	YES	60	orbital rotation = 7, orbital rotation time = OFF, reciprocal motion turning angle = 90º, reciprocal motion time = 15, vibrating motion turning angle = 1º, vibrating motion = OFF	10	5 (room temperature)	50.4	130	orbital rotation = 7 rpm, orbital rotation time = 15	10	15 (room temperature)	85.8
Nepeta mussinii	CTAB-Genomic-tip		SQK-LSK109	FLO-MIN106 Rev D	2019-03-01	66	5.53869	20699	3.1.19	3	YES	60	orbital rotation = 1 rpm	10	10 (room temperature)	75.2	120	orbital rotation = 1 rpm	10	15 (room temperature)	56.4
Nepeta mussinii	CTAB-Genomic-tip	Amicon	SQK-LSK109	FLO-MIN106 Rev D	2019-03-05	71	6.53955	25040	3.1.19	3	YES	60	orbital rotation = 1 rpm	10	7 (room temperature)	65.6	140	orbital rotation = 1 rpm	10	16 (room temperature)	69.2
Nepeta mussinii	CTAB-Genomic-tip	SRE	SQK-LSK109	FLO-MIN106 Rev D	2019-06-19	42	4.9721	30033	3.3.3	3	NO	60	orbital rotation = 7, orbital rotation time = OFF, reciprocal motion turning angle = 90º, reciprocal motion time = 15, vibrating motion turning angle = 1º, vibrating motion = OFF	20	8 (room temperature)	34.4	135	orbital rotation = 7, orbital rotation time = OFF, reciprocal motion turning angle = 90º, reciprocal motion time = 15, vibrating motion turning angle = 1º, vibrating motion = OFF	20	25 (37 ºC)	123
Nepeta mussinii	CTAB-Genomic-tip	Amicon + SRE	SQK-LSK109	FLO-MIN106 Rev D	2019-03-13	96	9.74174	30279	3.1.19	3	YES	60	orbital rotation = 7, orbital rotation time = OFF, reciprocal motion turning angle = 90º, reciprocal motion time = 15, vibrating motion turning angle = 1º, vibrating motion = OFF	10	5 (room temperature)	54.6	130	orbital rotation = 7 rpm, orbital rotation time = 15	10	15 (room temperature)	98.2
Lavandula angustifolia	CTAB-Genomic-tip		SQK-LSK109	FLO-MIN106 Rev D	2019-06-04	61	12.1042	22536	3.3.2	3	NO	60	orbital rotation = 7, orbital rotation time = OFF, reciprocal motion turning angle = 90º, reciprocal motion time = 15, vibrating motion turning angle = 1º, vibrating motion = OFF	15	8 (room temperature)	42	120	orbital rotation = 7, orbital rotation time = OFF, reciprocal motion turning angle = 90º, reciprocal motion time = 15, vibrating motion turning angle = 1º, vibrating motion = OFF	15	25 (37 ºC)	117
Lavandula angustifolia	CTAB-Genomic-tip	Amicon	SQK-LSK109	FLO-MIN106 Rev D	2019-06-04	63	10.9243	25484	3.3.2	3	NO	60	orbital rotation = 7, orbital rotation time = OFF, reciprocal motion turning angle = 90º, reciprocal motion time = 15, vibrating motion turning angle = 1º, vibrating motion = OFF	15	8 (room temperature)	62.6	120	orbital rotation = 7, orbital rotation time = OFF, reciprocal motion turning angle = 90º, reciprocal motion time = 15, vibrating motion turning angle = 1º, vibrating motion = OFF	15	25 (37 ºC)	116
Lavandula angustifolia	CTAB-Genomic-tip	SRE	SQK-LSK109	FLO-MIN106 Rev D	2019-05-21	68	11.3067	28629	3.3.2	3	NO	90	orbital rotation = 7, orbital rotation time = OFF, reciprocal motion turning angle = 90º, reciprocal motion time = 15, vibrating motion turning angle = 1º, vibrating motion = OFF	15	8 (room temperature)	62	120	orbital rotation = 7, orbital rotation time = OFF, reciprocal motion turning angle = 90º, reciprocal motion time = 15, vibrating motion turning angle = 1º, vibrating motion = OFF	15	25 (37 ºC)	149
Lavandula angustifolia	CTAB-Genomic-tip	Amicon + SRE	SQK-LSK109	FLO-MIN106 Rev D	2019-05-21	68	10.694	29788	3.3.2	3	NO	90	orbital rotation = 7, orbital rotation time = OFF, reciprocal motion turning angle = 90º, reciprocal motion time = 15, vibrating motion turning angle = 1º, vibrating motion = OFF	15	8 (room temperature)	58.6	120	orbital rotation = 7, orbital rotation time = OFF, reciprocal motion turning angle = 90º, reciprocal motion time = 15, vibrating motion turning angle = 1º, vibrating motion = OFF	15	25 (37 ºC)	126

### Sheet: Table S2
Supplemental Table 2: Oxford Nanopore Technologies sequencing statistics and library preparation methods. Gb = gigabases
			Sequencing							Library
Species	DNA Isolation Method	DNA Preparation Method	Library Kit	FlowCell Version	Sequencing Start Date	Sequencing Run Time (hours)	Total Gb Passed (Calibration Reads Removed)	Read Length N50 (Passed, Calibration Reads Removed)	MinKNOW Version	Total DNA Input into Library Preparation (ug)	DNA CS Added to Library	DNA Repair and End-prep Time (minutes, for each step)	DNA Repair and End-prep Bead Incubation HulaMixer Setting	DNA Repair and End-prep Bead Incubation Time (minutes)	DNA Repair and End-prep Bead Elution Time (minutes), Temperature in Parentheses	Concentration After DNA Repair and End-prep (ng/µl)	Ligation Time (minutes)	Ligation Bead Incubation HulaMixer Setting	Ligation Bead Incubation Time (minutes)	Ligation Bead Elution Time (minutes), Temperature in Parentheses	Library Concentration (ng/µl)
Lavandula angustifolia	Nanobind		SQK-LSK109	FLO-MIN106	2018-08-28	48	6.91177	30751	1.14.1	1	YES	5	Rotator mixer	5	2 (room temperature)	N/A	10	Rotator mixer	5	10 (room temperature)	N/A
Lavandula angustifolia	Nanobind		SQK-LSK109	FLO-MIN106	2018-09-12	48	6.3665	28723	1.14.1	1	YES	5	Rotator mixer	5	2 (room temperature)	N/A	10	Rotator mixer	5	10 (room temperature)	N/A
Lavandula angustifolia	Nanobind		SQK-LSK109	FLO-MIN106	2018-09-18	24	4.97777	32935	1.14.1	1	YES	5	Rotator mixer	5	2 (room temperature)	N/A	10	Rotator mixer	5	10 (room temperature)	N/A
Lavandula angustifolia	Nanobind		SQK-LSK109	FLO-MIN106 Rev D	2018-12-05	96	6.81419	27132	1.15.4	1	YES	45	Rotator mixer	10	7 (room temperature)	N/A	120	Rotator mixer	10	15 (room temperature)	30.6
Lavandula angustifolia	Nanobind		SQK-LSK109	FLO-MIN106 Rev D	2018-12-05	96	5.77367	30408	1.15.4	1	YES	45	Rotator mixer	10	7 (room temperature)	N/A	120	Rotator mixer	10	15 (room temperature)	N/A
Lavandula angustifolia	CTAB	Amicon + SRE	SQK-LSK109	FLO-MIN106 Rev D	2019-04-16	71	1.38	10292	3.1.19	3	NO	60	orbital rotation = 7, orbital rotation time = OFF, reciprocal motion turning angle = 90º, reciprocal motion time = 15, vibrating motion turning angle = 1º, vibrating motion = OFF	12	7 (room temperature)	22.6	110	orbital rotation = 7, orbital rotation time = OFF, reciprocal motion turning angle = 90º, reciprocal motion time = 15, vibrating motion turning angle = 1º, vibrating motion = OFF	15	17 (room temperature)	56.4
Lavandula angustifolia	CTAB	Amicon + SRE	SQK-LSK109	FLO-MIN106 Rev D	2019-04-16	16	0.926885	13087	3.1.20	3	NO	60	orbital rotation = 7, orbital rotation time = OFF, reciprocal motion turning angle = 90º, reciprocal motion time = 15, vibrating motion turning angle = 1º, vibrating motion = OFF	12	7 (room temperature)	29	110	orbital rotation = 7, orbital rotation time = OFF, reciprocal motion turning angle = 90º, reciprocal motion time = 15, vibrating motion turning angle = 1º, vibrating motion = OFF	15	17 (room temperature)	53.2
Solanum tuberosum	Nanobind		SQK-LSK109	FLO-MIN106	2018-10-18	48	4.59669	45447	1.15.0	1	YES	5	Rotator mixer	5	2 (room temperature)	N/A	10	Rotator mixer	5	10 (room temperature)	N/A
Solanum tuberosum	Nanobind		SQK-LSK109	FLO-MIN106 Rev D	2018-10-19	65	8.20438	40200	1.15.0	1	YES	5	Rotator mixer	5	2 (room temperature)	N/A	10	Rotator mixer	5	10 (room temperature)	N/A
Solanum tuberosum	Nanobind		SQK-LSK109	FLO-MIN106 Rev D	2018-10-22	65	5.44439	44863	1.15.0	1	YES	5	Rotator mixer	5	2 (room temperature)	N/A	10	Rotator mixer	5	10 (room temperature)	N/A
Solanum tuberosum	Nanobind		SQK-LSK109	FLO-MIN106 Rev D	2018-10-22	65	7.6776	41755	1.15.0	1	YES	5	Rotator mixer	5	2 (room temperature)	N/A	10	Rotator mixer	5	10 (room temperature)	N/A
Solanum tuberosum	Nanobind		SQK-LSK109	FLO-MIN106 Rev D	2018-10-25	92	6.93627	41826	1.15.0	1	YES	5	Rotator mixer	5	2 (room temperature)	N/A	10	Rotator mixer	5	10 (room temperature)	N/A
Solanum tuberosum	Nanobind		SQK-LSK109	FLO-MIN106 Rev D	2018-10-29	65	9.40954	40806	1.15.0	1	YES	45	Rotator mixer	10	5 (room temperature)	N/A	60	Rotator mixer	10	10 (room temperature)	32.6
